# A genome wide antigen-antibody screen identifies a yeast-based therapeutic vaccine candidate for Chagas disease

**DOI:** 10.64898/2026.06.12.731947

**Authors:** Mira Loock, Lissa Cruz-Saavedra, Valeria Bernal Araujo, Igor Cestari

## Abstract

Chagas disease is caused by *Trypanosoma cruzi* infection and results in decades-long, chronic, debilitating, and lethal disease. There is no vaccine available, largely due to the lack of vaccine targets. We generated a *T. cruzi* genome-wide library for yeast surface display and screened it with antibodies from Chagas disease patients to identify antigen-antibody interactions. We identified hundreds of *T. cruzi* antigens that are immunogenic in humans and mapped their antibody-binding sites at nucleotide resolution. Hundreds of immunogens were conserved across strains, divergent from human proteins, and expressed across all *T. cruzi* infectious forms, revealing potential vaccine targets. We vaccinated mice with a 63-amino-acid-long immunogenic region using recombinant protein (rIR1) or yeast surface expression (yIR1). yIR1 surpassed rIR1, reducing parasitemia in blood and muscle tissues in a prophylactic, acute-stage vaccination model, validating IR1 as an immunogen and yeast as a vaccine vehicle for Chagas disease. Notably, therapeutic vaccination of chronically infected mice with yIR1 cleared parasites from muscle tissues and was accompanied by the production of α-IR1 antibodies and an increased proportion of CD8^+^ T cells, indicating that a vaccine for treating chronic Chagas disease may be feasible. The antigen-antibody screen revealed hundreds of immunogens for vaccine, diagnostic, and biomarker discovery, and uncovered yIR1 as a therapeutic vaccine candidate for Chagas disease.

**One Sentence Summary:** A yeast-based therapeutic vaccine candidate for treating chronic Chagas disease
