## Supplementary material for "A genome wide antigen-antibody screen identifies a yeast-based therapeutic vaccine candidate for Chagas disease": Data File S2

### Sheet: Data File 2
Enrichment condition	IR_ID	AM	MT	CT
CD serum	TcSx10.chr2.004550_266650	YES	YES	YES
CD serum	TcSx10.chr2.004550_267050	YES	YES	YES
CD serum	TcSx10.chr13.064620_679162	YES	YES	YES
CD serum	TcSx10.chr4.025050_1542900	YES	YES	YES
CD serum	TcSx10.chr10.051690_184400	YES	YES	YES
CD serum	TcSx10.chr10.051690_187550	YES	YES	YES
CD serum	TcSx10.chr10.051690_187800	YES	YES	YES
CD serum	TcSx10.chr10.051690_190150	YES	YES	YES
CD serum	TcSx10.chr29.123930_2563700	YES	YES	YES
CD serum	TcSx10.chr29.124010_2591650	YES	YES	YES
CD serum	TcSx10.chr21.094210_804450	YES	YES	YES
CD serum	TcSx10.chr25.107750_250700	YES	YES	YES
CD serum	TcSx10.chr24.104090_100600	YES	YES	YES
CD serum	TcSx10.chr24.104090_101150	YES	YES	YES
CD serum	TcSx10.chr8.043430_587599	YES	YES	YES
CD serum	TcSx10.chr7.035630_32700	YES	YES	YES
CD serum	TcSx10.chr7.036910_316950	YES	YES	YES
CD serum	TcSx10.chr26.111280_459200	YES	YES	YES
CD serum	TcSx10.chr13.062810_159350	YES	YES	YES
CD serum	TcSx10.chr24.103850_35450	YES	YES	YES
CD serum	TcSx10.chr11.059320_1041908	YES	YES	YES
CD serum	TcSx10.chr11.059320_1042350	YES	YES	YES
CD serum	TcSx10.chr7.040500_1220350	YES	YES	YES
CD serum	TcSx10.chr7.040500_1223400	YES	YES	YES
CD serum	TcSx10.chr7.040500_1227200	YES	YES	YES
CD serum	TcSx10.chr3.016710_1150350	YES	YES	YES
CD serum	TcSx10.chr7.039950_1096750	YES	YES	YES
CD serum	TcSx10.chr16.075700_627556	YES	YES	YES
CD serum	TcSx10.chr3.017930_1475150	YES	YES	YES
CD serum	TcSx10.chr16.076120_782200	YES	YES	YES
CD serum	TcSx10.chr8.043950_709509	YES	YES	YES
CD serum	TcSx10.chr8.043950_709700	YES	YES	YES
CD serum	TcSx10.chr8.043950_710550	YES	YES	YES
CD serum	TcSx10.chr2.005050_510950	YES	YES	YES
CD serum	TcSx10.chr12.061280_431750	YES	YES	YES
CD serum	TcSx10.chr6.031600_60262	YES	YES	YES
CD serum	TcSx10.chr25.107580_210890	YES	YES	YES
CD serum	TcSx10.chr5.027000_166962	YES	YES	YES
CD serum	TcSx10.chr30.127010_849009	YES	YES	YES
CD serum	TcSx10.chr13.062750_139100	YES	YES	YES
CD serum	TcSx10.chr13.062750_139900	YES	YES	YES
CD serum	TcSx10.chr10.053790_637541	YES	YES	YES
CD serum	TcSx10.chr15.071820_624150	YES	YES	YES
CD serum	TcSx10.chr27.113060_390851	YES	YES	YES
CD serum	TcSx10.chr10.055370_1034200	YES	YES	YES
CD serum	TcSx10.chr6.034480_866003	YES	YES	YES
CD serum	TcSx10.chr13.062770_144208	YES	YES	YES
CD serum	TcSx10.chr13.062770_144350	YES	YES	YES
CD serum	TcSx10.chr10.052050_321100	YES	YES	YES
CD serum	TcSx10.chr4.019410_169306	YES	YES	YES
CD serum	TcSx10.chr4.023840_1247819	YES	YES	YES
CD serum	TcSx10.chr1.000760_213450	YES	YES	YES
CD serum	TcSx10.chr3.016070_959600	YES	YES	YES
CD serum	TcSx10.chr6.035150_1053150	YES	YES	YES
CD serum	TcSx10.chr4.022790_965471	YES	YES	YES
CD serum	TcSx10.chr4.022790_967600	YES	YES	YES
CD serum	TcSx10.chr8.042730_427850	YES	YES	YES
CD serum	TcSx10.chr31.129620_358550	YES	YES	YES
CD serum	TcSx10.chr31.129620_358650	YES	YES	YES
CD serum	TcSx10.chr3.014820_625100	YES	YES	YES
CD serum	TcSx10.chr3.014820_626450	YES	YES	YES
CD serum	TcSx10.chr14.066610_400300	YES	YES	YES
CD serum	TcSx10.chr4.021660_765207	YES	YES	YES
CD serum	TcSx10.chr4.021660_765350	YES	YES	YES
CD serum	TcSx10.chr15.069250_86924	YES	YES	YES
CD serum	TcSx10.chr15.069250_87200	YES	YES	YES
CD serum	TcSx10.chr3.017400_1302762	YES	YES	YES
CD serum	TcSx10.chr2.010830_1745704	YES	YES	YES
CD serum	TcSx10.chr9.048420_891063	YES	YES	YES
CD serum	TcSx10.chr4.024860_1501850	YES	YES	YES
CD serum	TcSx10.chr2.007290_912050	YES	YES	YES
CD serum	TcSx10.chr2.007290_912250	YES	YES	YES
CD serum	TcSx10.chr2.007290_915150	YES	YES	YES
CD serum	TcSx10.chr2.007290_915550	YES	YES	YES
CD serum	TcSx10.chr2.007290_915800	YES	YES	YES
CD serum	TcSx10.chr16.075610_588650	YES	YES	YES
CD serum	TcSx10.chr16.075610_589400	YES	YES	YES
CD serum	TcSx10.chr24.106370_718600	YES	YES	YES
CD serum	TcSx10.chr24.106370_718900	YES	YES	YES
CD serum	TcSx10.chr10.055720_1112595	YES	YES	YES
CD serum	TcSx10.chr7.036930_320030	YES	YES	YES
CD serum	TcSx10.chr6.031750_86146	YES	YES	YES
CD serum	TcSx10.chr27.112390_199050	YES	YES	YES
CD serum	TcSx10.chr5.027620_350743	YES	YES	YES
CD serum	TcSx10.chr5.027620_350900	YES	YES	YES
CD serum	TcSx10.chr5.027620_351050	YES	YES	YES
CD serum	TcSx10.chr4.021570_738900	YES	YES	YES
CD serum	TcSx10.chr4.021570_741300	YES	YES	YES
CD serum	TcSx10.chr4.021570_744150	YES	YES	YES
CD serum	TcSx10.chr4.021570_744850	YES	YES	YES
CD serum	TcSx10.chr4.021570_746250	YES	YES	YES
CD serum	TcSx10.chr4.021570_747000	YES	YES	YES
CD serum	TcSx10.chr4.021570_748650	YES	YES	YES
CD serum	TcSx10.chr4.021570_749650	YES	YES	YES
CD serum	TcSx10.chr4.021570_750550	YES	YES	YES
CD serum	TcSx10.chr4.021570_751350	YES	YES	YES
CD serum	TcSx10.chr3.015400_797450	YES	YES	YES
CD serum	TcSx10.chr2.011350_1858158	YES	YES	YES
CD serum	TcSx10.chr14.068400_942600	YES	YES	YES
CD serum	TcSx10.chr2.012140_2001550	YES	YES	YES
CD serum	TcSx10.chr26.109550_72490	YES	YES	YES
CD serum	TcSx10.chr8.045630_1187300	YES	YES	YES
CD serum	TcSx10.chr15.072610_778000	YES	YES	YES
CD serum	TcSx10.chr27.112540_234200	YES	YES	YES
CD serum	TcSx10.chr24.104170_125854	YES	YES	YES
CD serum	TcSx10.chr15.072100_675953	YES	YES	YES
CD serum	TcSx10.chr15.073030_868150	YES	YES	YES
CD serum	TcSx10.chr6.031770_89840	YES	YES	YES
CD serum	TcSx10.chr29.117590_668157	YES	YES	YES
CD serum	TcSx10.chr29.117590_669200	YES	YES	YES
CD serum	TcSx10.chr29.117590_669400	YES	YES	YES
CD serum	TcSx10.chr11.059380_1063050	YES	YES	YES
CD serum	TcSx10.chr18.084810_702974	YES	YES	YES
CD serum	TcSx10.chr18.084690_677400	YES	YES	YES
CD serum	TcSx10.chr8.043860_688700	YES	YES	YES
CD serum	TcSx10.chr9.050400_1393827	YES	YES	YES
CD serum	TcSx10.chr17.081410_947200	YES	YES	YES
CD serum	TcSx10.chr29.123270_2410868	YES	YES	YES
CD serum	TcSx10.chr2.010230_1612881	YES	YES	YES
CD serum	TcSx10.chr3.017420_1310650	YES	YES	YES
CD serum	TcSx10.chr11.059520_1108000	YES	YES	YES
CD serum	TcSx10.chr24.105630_527100	YES	YES	YES
CD serum	TcSx10.chr15.072050_663795	YES	YES	YES
CD serum	TcSx10.chr14.068450_960800	YES	YES	YES
CD serum	TcSx10.chr18.084980_730800	YES	YES	YES
CD serum	TcSx10.chr15.070240_262124	YES	YES	YES
CD serum	TcSx10.chr2.008240_1139350	YES	YES	YES
CD serum	TcSx10.chr10.051950_304731	YES	YES	YES
CD serum	TcSx10.chr21.092010_281383	YES	YES	YES
CD serum	TcSx10.chr6.033810_658550	YES	YES	YES
CD serum	TcSx10.chr27.113150_411650	YES	YES	YES
CD serum	TcSx10.chr27.113150_412450	YES	YES	YES
CD serum	TcSx10.chr23.101980_242800	YES	YES	YES
CD serum	TcSx10.chr8.045150_1059650	YES	YES	YES
CD serum	TcSx10.chr10.054250_760550	YES	YES	YES
CD serum	TcSx10.chr8.042280_301347	YES	YES	YES
CD serum	TcSx10.chr12.061590_526810	YES	YES	YES
CD serum	TcSx10.chr26.110290_225950	YES	YES	YES
CD serum	TcSx10.chr31.128870_160165	YES	YES	YES
CD serum	TcSx10.chr16.076660_954650	YES	YES	YES
CD serum	TcSx10.chr8.045350_1118600	YES	YES	YES
CD serum	TcSx10.chr6.033680_631050	YES	YES	YES
CD serum	TcSx10.chr2.008170_1125954	YES	YES	YES
CD serum	TcSx10.chr5.028240_561795	YES	YES	YES
CD serum	TcSx10.chr18.085170_783403	YES	YES	YES
CD serum	TcSx10.chr25.108680_467650	YES	YES	YES
CD serum	TcSx10.chr15.068990_39291	YES	YES	YES
CD serum	TcSx10.chr6.034490_867322	YES	YES	YES
CD serum	TcSx10.chr21.093830_715862	YES	YES	YES
CD serum	TcSx10.chr15.073040_869100	YES	YES	YES
CD serum	TcSx10.chr2.012250_2035600	YES	YES	YES
CD serum	TcSx10.chr24.106440_735000	YES	YES	YES
CD serum	TcSx10.chr4.021300_659105	YES	YES	YES
CD serum	TcSx10.chr7.035820_76880	YES	YES	YES
CD serum	TcSx10.chr31.129080_204465	YES	YES	YES
CD serum	TcSx10.chr7.039440_955238	YES	YES	YES
CD serum	TcSx10.chr5.028780_696650	YES	YES	YES
CD serum	TcSx10.chr1.002540_654457	YES	YES	YES
CD serum	TcSx10.chr21.093290_581350	YES	YES	YES
CD serum	TcSx10.chr5.029800_958761	YES	YES	YES
CD serum	TcSx10.chr18.082030_31850	YES	YES	YES
CD serum	TcSx10.chr26.110470_272955	YES	YES	YES
CD serum	TcSx10.chr16.074370_279792	YES	YES	YES
CD serum	TcSx10.chr21.093320_590648	YES	YES	YES
CD serum	TcSx10.chr24.105420_462693	YES	YES	YES
CD serum	TcSx10.chr13.062920_187195	YES	YES	YES
CD serum	TcSx10.chr30.127890_1094373	YES	YES	YES
CD serum	TcSx10.chr3.017600_1375550	YES	YES	YES
CD serum	TcSx10.chr3.017600_1375700	YES	YES	YES
CD serum	TcSx10.chr25.108900_519400	YES	YES	YES
CD serum	TcSx10.chr30.124730_180550	YES	YES	YES
CD serum	TcSx10.chr18.082740_211957	YES	YES	YES
CD serum	TcSx10.chr18.082100_42569	YES	YES	YES
CD serum	TcSx10.chr10.055490_1061050	YES	YES	YES
CD serum	TcSx10.chr26.110630_300155	YES	YES	YES
CD serum	TcSx10.chr9.049750_1258256	YES	YES	YES
CD serum	TcSx10.chr5.027650_358650	YES	YES	YES
CD serum	TcSx10.chr5.027650_358950	YES	YES	YES
CD serum	TcSx10.chr26.109710_97450	YES	YES	YES
CD serum	TcSx10.chr6.035100_1046000	YES	YES	YES
CD serum	TcSx10.chr2.008940_1334850	YES	YES	YES
CD serum	TcSx10.chr2.008940_1335100	YES	YES	YES
CD serum	TcSx10.chr5.028130_534600	YES	YES	YES
CD serum	TcSx10.chr3.015490_830400	YES	YES	YES
CD serum	TcSx10.chr3.017880_1450400	YES	YES	YES
CD serum	TcSx10.chr21.094020_758550	YES	YES	YES
CD serum	TcSx10.chr18.085690_894327	YES	YES	YES
CD serum	TcSx10.chr6.033820_659219	YES	YES	YES
CD serum	TcSx10.chr31.134160_1845919	YES	YES	YES
CD serum	TcSx10.chr26.110530_284145	YES	YES	YES
CD serum	TcSx10.chr5.029360_846820	YES	YES	YES
CD serum	TcSx10.chr7.038030_593750	YES	YES	YES
CD serum	TcSx10.chr26.109820_114250	YES	YES	YES
CD serum	TcSx10.chr25.108260_344150	YES	YES	YES
CD serum	TcSx10.chr20.090150_379568	YES	YES	YES
CD serum	TcSx10.chr26.111290_462550	YES	YES	YES
CD serum	TcSx10.chr6.032020_136411	YES	YES	YES
CD serum	TcSx10.chr16.075990_726944	YES	YES	YES
CD serum	TcSx10.chr8.041450_69100	YES	YES	YES
CD serum	TcSx10.chr2.009950_1556155	YES	YES	YES
CD serum	TcSx10.chr8.045620_1183100	YES	YES	YES
CD serum	TcSx10.chr22.094960_93604	YES	YES	YES
CD serum	TcSx10.chr8.045040_1029100	YES	YES	YES
CD serum	TcSx10.chr14.067180_554996	YES	YES	YES
CD serum	TcSx10.chr8.044400_836831	YES	YES	YES
CD serum	TcSx10.chr10.054680_889052	YES	YES	YES
CD serum	TcSx10.chr30.127270_939050	YES	YES	YES
CD serum	TcSx10.chr27.111920_73600	YES	YES	YES
CD serum	TcSx10.chr15.069900_207200	YES	YES	YES
CD serum	TcSx10.chr15.069900_207800	YES	YES	YES
CD serum	TcSx10.chr30.127060_879550	YES	YES	YES
CD serum	TcSx10.chr10.055590_1084550	YES	YES	YES
CD serum	TcSx10.chr10.055590_1085050	YES	YES	YES
CD serum	TcSx10.chr10.055590_1086100	YES	YES	YES
CD serum	TcSx10.chr8.045850_1240572	YES	YES	YES
CD serum	TcSx10.chr4.020940_586100	YES	YES	YES
CD serum	TcSx10.chr4.020770_534150	YES	YES	YES
CD serum	TcSx10.chr4.020770_535550	YES	YES	YES
CD serum	TcSx10.chr4.020770_535750	YES	YES	YES
CD serum	TcSx10.chr4.025800_1950100	YES	YES	YES
CD serum	TcSx10.chr15.072800_821462	YES	YES	YES
CD serum	TcSx10.chr15.072800_821900	YES	YES	YES
CD serum	TcSx10.chr15.072800_822000	YES	YES	YES
CD serum	TcSx10.chr15.072800_822950	YES	YES	YES
CD serum	TcSx10.chr3.017160_1248450	YES	YES	YES
CD serum	TcSx10.chr14.067690_746983	YES	YES	YES
CD serum	TcSx10.chr14.067690_747450	YES	YES	YES
CD serum	TcSx10.chr4.024090_1314500	YES	YES	YES
CD serum	TcSx10.chr5.027820_417350	NO	YES	YES
CD serum	TcSx10.chr9.046280_76200	NO	YES	YES
CD serum	TcSx10.chr12.061490_482550	NO	YES	YES
CD serum	TcSx10.chr29.116320_121662	NO	YES	YES
CD serum	TcSx10.chr29.116850_269786	NO	YES	YES
CD serum	TcSx10.chr6.031680_74800	NO	YES	YES
CD serum	TcSx10.chr29.122850_2293000	NO	YES	YES
HI serum	TcSx10.chr2.009280_1422773	YES	YES	YES
HI serum	TcSx10.chr9.049890_1290350	YES	YES	YES
HI serum	TcSx10.chr17.079650_459750	YES	YES	YES
HI serum	TcSx10.chr3.016840_1172557	YES	YES	YES
HI serum	TcSx10.chr7.036700_259300	YES	YES	YES
HI serum	TcSx10.chr4.025140_1566300	YES	YES	YES
HI serum	TcSx10.chr19.087550_497269	YES	YES	YES
HI serum	TcSx10.chr16.074400_287400	YES	YES	YES
HI serum	TcSx10.chr4.020870_561000	YES	YES	YES
HI serum	TcSx10.chr4.021090_618445	YES	YES	YES
HI serum	TcSx10.chr18.085160_782250	YES	YES	YES
HI serum	TcSx10.chr4.024130_1329984	YES	YES	YES
HI serum	TcSx10.chr5.026480_56524	YES	YES	YES
HI serum	TcSx10.chr26.110260_216403	YES	YES	YES
HI serum	TcSx10.chr2.010310_1631950	YES	YES	YES
HI serum	TcSx10.chr18.086190_948542	YES	YES	YES
HI serum	TcSx10.chr21.091500_172845	YES	YES	YES
HI serum	TcSx10.chr2.007690_1003595	YES	YES	YES
HI serum	TcSx10.chr16.077470_1364700	YES	YES	YES
HI serum	TcSx10.chr8.045280_1092552	YES	YES	YES
HI serum	TcSx10.chr3.017580_1372450	YES	YES	YES
HI serum	TcSx10.chr2.010300_1626719	YES	YES	YES
HI serum	TcSx10.chr17.079350_366550	YES	YES	YES
HI serum	TcSx10.chr8.044300_808500	YES	YES	YES
HI serum	TcSx10.chr20.089950_321050	YES	YES	YES
HI serum	TcSx10.chr23.101780_170161	YES	YES	YES
HI serum	TcSx10.chr3.014780_615808	YES	YES	YES
HI serum	TcSx10.chr26.110010_148778	YES	YES	YES
HI serum	TcSx10.chr30.125690_430943	YES	YES	YES
HI serum	TcSx10.chr2.006540_692623	YES	YES	YES
HI serum	TcSx10.chr16.073730_138480	YES	YES	YES
HI serum	TcSx10.chr13.063730_427127	YES	YES	YES
HI serum	TcSx10.chr10.050910_78950	YES	YES	YES
HI serum	TcSx10.chr16.074210_238651	YES	YES	YES
HI serum	TcSx10.chr4.024820_1489150	YES	YES	YES
HI serum	TcSx10.chr4.024740_1474900	YES	YES	YES
HI serum	TcSx10.chr14.068110_871591	YES	YES	YES
HI serum	TcSx10.chr29.119450_1199800	NO	YES	YES
HI serum	TcSx10.chr28.115650_543550	NO	YES	YES
CD+HI (Common)	TcSx10.chr3.014650_574650	YES	YES	YES
CD+HI (Common)	TcSx10.chr3.014650_575700	YES	YES	YES
CD+HI (Common)	TcSx10.chr16.074930_431600	YES	YES	YES
CD+HI (Common)	TcSx10.chr16.074930_431900	YES	YES	YES
CD+HI (Common)	TcSx10.chr16.074930_432400	YES	YES	YES
CD+HI (Common)	TcSx10.chr2.004960_425568	YES	YES	YES
CD+HI (Common)	TcSx10.chr10.054330_772287	YES	YES	YES
CD+HI (Common)	TcSx10.chr25.108570_441350	YES	YES	YES
CD+HI (Common)	TcSx10.chr25.108570_443450	YES	YES	YES
CD+HI (Common)	TcSx10.chr25.108570_444350	YES	YES	YES
CD+HI (Common)	TcSx10.chr25.108570_444450	YES	YES	YES
CD+HI (Common)	TcSx10.chr25.108570_445500	YES	YES	YES
CD+HI (Common)	TcSx10.chr2.009040_1363100	YES	YES	YES
CD+HI (Common)	TcSx10.chr14.065600_93400	YES	YES	YES
CD+HI (Common)	TcSx10.chr2.009720_1510322	YES	YES	YES
CD+HI (Common)	TcSx10.chr2.009720_1511150	YES	YES	YES
CD+HI (Common)	TcSx10.chr3.016170_989200	YES	YES	YES
CD+HI (Common)	TcSx10.chr3.016650_1132150	YES	YES	YES
CD+HI (Common)	TcSx10.chr18.084740_687650	YES	YES	YES
CD+HI (Common)	TcSx10.chr26.111560_530350	YES	YES	YES
CD+HI (Common)	TcSx10.chr15.069170_66372	YES	YES	YES
CD+HI (Common)	TcSx10.chr23.102930_452750	YES	YES	YES
CD+HI (Common)	TcSx10.chr2.011630_1906395	YES	YES	YES
CD+HI (Common)	TcSx10.chr3.018370_1572850	YES	YES	YES
CD+HI (Common)	TcSx10.chr4.019380_162089	YES	YES	YES
CD+HI (Common)	TcSx10.chr2.010810_1741355	YES	YES	YES
CD+HI (Common)	TcSx10.chr3.014900_669150	YES	YES	YES
CD+HI (Common)	TcSx10.chr23.103640_654263	YES	YES	YES
CD+HI (Common)	TcSx10.chr23.103640_654800	YES	YES	YES
CD+HI (Common)	TcSx10.chr3.015240_755622	YES	YES	YES
CD+HI (Common)	TcSx10.chr2.009470_1464020	YES	YES	YES
CD+HI (Common)	TcSx10.chr25.107480_187954	YES	YES	YES
CD+HI (Common)	TcSx10.chr17.079560_433597	YES	YES	YES
CD+HI (Common)	TcSx10.chr9.049500_1199623	YES	YES	YES
CD+HI (Common)	TcSx10.chr30.127390_974300	YES	YES	YES
CD+HI (Common)	TcSx10.chr5.027540_320464	YES	YES	YES
CD+HI (Common)	TcSx10.chr24.105510_492450	YES	YES	YES
CD+HI (Common)	TcSx10.chr29.121080_1769150	YES	YES	YES
CD+HI (Common)	TcSx10.chr5.029540_889400	YES	YES	YES
CD+HI (Common)	TcSx10.chr5.029540_890600	YES	YES	YES
CD+HI (Common)	TcSx10.chr5.029540_891350	YES	YES	YES
CD+HI (Common)	TcSx10.chr22.097010_716596	YES	YES	YES
CD+HI (Common)	TcSx10.chr15.069460_123978	YES	YES	YES
CD+HI (Common)	TcSx10.chr2.007260_900131	YES	YES	YES
CD+HI (Common)	TcSx10.chr13.063100_226050	YES	YES	YES
CD+HI (Common)	TcSx10.chr16.075960_718200	YES	YES	YES
CD+HI (Common)	TcSx10.chr1.001310_364050	YES	YES	YES
CD+HI (Common)	TcSx10.chr7.040350_1173839	YES	YES	YES
CD+HI (Common)	TcSx10.chr7.040350_1173950	YES	YES	YES
CD+HI (Common)	TcSx10.chr7.040350_1174600	YES	YES	YES
CD+HI (Common)	TcSx10.chr6.033930_684388	YES	YES	YES
CD+HI (Common)	TcSx10.chr27.111990_87100	YES	YES	YES
CD+HI (Common)	TcSx10.chr27.111990_87650	YES	YES	YES
CD+HI (Common)	TcSx10.chr16.076510_924600	YES	YES	YES
CD+HI (Common)	TcSx10.chr8.042030_234300	YES	YES	YES
CD+HI (Common)	TcSx10.chr8.042030_234400	YES	YES	YES
CD+HI (Common)	TcSx10.chr21.091530_177055	YES	YES	YES
CD+HI (Common)	TcSx10.chr18.082280_87510	YES	YES	YES
CD+HI (Common)	TcSx10.chr18.082280_89200	YES	YES	YES
CD+HI (Common)	TcSx10.chr10.055760_1120050	YES	YES	YES
CD+HI (Common)	TcSx10.chr10.055240_1014450	YES	YES	YES
CD+HI (Common)	TcSx10.chr16.076490_921900	YES	YES	YES
CD+HI (Common)	TcSx10.chr16.076490_922200	YES	YES	YES
CD+HI (Common)	TcSx10.chr30.124510_92016	YES	YES	YES
CD+HI (Common)	TcSx10.chr8.042110_261394	YES	YES	YES
CD+HI (Common)	TcSx10.chr14.067970_828278	YES	YES	YES
CD+HI (Common)	TcSx10.chr14.065570_81586	YES	YES	YES
CD+HI (Common)	TcSx10.chr8.044600_882282	YES	YES	YES
CD+HI (Common)	TcSx10.chr8.044600_882350	YES	YES	YES
CD+HI (Common)	TcSx10.chr13.063540_379713	YES	YES	YES
CD+HI (Common)	TcSx10.chr1.001930_509418	YES	YES	YES
CD+HI (Common)	TcSx10.chr2.012010_1980860	YES	YES	YES
CD+HI (Common)	TcSx10.chr6.031940_120200	YES	YES	YES
CD+HI (Common)	TcSx10.chr20.090850_560249	YES	YES	YES
CD+HI (Common)	TcSx10.chr2.010210_1608819	YES	YES	YES
CD+HI (Common)	TcSx10.chr23.101830_179771	YES	YES	YES
CD+HI (Common)	TcSx10.chr7.037550_476400	YES	YES	YES
CD+HI (Common)	TcSx10.chr3.017520_1351999	YES	YES	YES
CD+HI (Common)	TcSx10.chr9.049420_1171850	YES	YES	YES
CD+HI (Common)	TcSx10.chr5.029700_939450	YES	YES	YES
CD+HI (Common)	TcSx10.chr18.082810_229850	YES	YES	YES
CD+HI (Common)	TcSx10.chr18.082810_233000	YES	YES	YES
CD+HI (Common)	TcSx10.chr19.088570_806487	YES	YES	YES
CD+HI (Common)	TcSx10.chr15.072540_763344	YES	YES	YES
CD+HI (Common)	TcSx10.chr15.072540_763650	YES	YES	YES
CD+HI (Common)	TcSx10.chr18.083490_385300	YES	YES	YES
CD+HI (Common)	TcSx10.chr18.083490_390000	YES	YES	YES
CD+HI (Common)	TcSx10.chr18.083490_391400	YES	YES	YES
CD+HI (Common)	TcSx10.chr18.083490_392800	YES	YES	YES
CD+HI (Common)	TcSx10.chr6.033720_637100	YES	YES	YES
CD+HI (Common)	TcSx10.chr31.134190_1854400	YES	YES	YES
CD+HI (Common)	TcSx10.chr31.134190_1854750	YES	YES	YES
CD+HI (Common)	TcSx10.chr31.134190_1855200	YES	YES	YES
CD+HI (Common)	TcSx10.chr15.068980_38350	YES	YES	YES
CD+HI (Common)	TcSx10.chr29.116070_61101	YES	YES	YES
CD+HI (Common)	TcSx10.chr29.116070_61350	YES	YES	YES
CD+HI (Common)	TcSx10.chr5.028310_582346	YES	YES	YES
CD+HI (Common)	TcSx10.chr6.033920_682529	YES	YES	YES
CD+HI (Common)	TcSx10.chr16.078010_1470450	YES	YES	YES
CD+HI (Common)	TcSx10.chr23.101520_97600	YES	YES	YES
CD+HI (Common)	TcSx10.chr15.071230_501560	YES	YES	YES
CD+HI (Common)	TcSx10.chr24.106140_676563	YES	YES	YES
CD+HI (Common)	TcSx10.chr5.028280_570450	YES	YES	YES
CD+HI (Common)	TcSx10.chr2.006660_716922	YES	YES	YES
CD+HI (Common)	TcSx10.chr14.067010_519033	YES	YES	YES
CD+HI (Common)	TcSx10.chr6.034240_781301	YES	YES	YES
CD+HI (Common)	TcSx10.chr2.006730_739388	YES	YES	YES
CD+HI (Common)	TcSx10.chr2.006730_739900	YES	YES	YES
CD+HI (Common)	TcSx10.chr10.050610_9750	YES	YES	YES
CD+HI (Common)	TcSx10.chr10.050610_12550	YES	YES	YES
CD+HI (Common)	TcSx10.chr28.114060_165954	YES	YES	YES
CD+HI (Common)	TcSx10.chr15.072470_746108	YES	YES	YES
CD+HI (Common)	TcSx10.chr13.064010_525812	YES	YES	YES
CD+HI (Common)	TcSx10.chr14.068090_859200	YES	YES	YES
CD+HI (Common)	TcSx10.chr14.068090_859350	YES	YES	YES
CD+HI (Common)	TcSx10.chr21.093310_589200	YES	YES	YES
CD+HI (Common)	TcSx10.chr6.035120_1048312	YES	YES	YES
CD+HI (Common)	TcSx10.chr26.111330_470436	YES	YES	YES
CD+HI (Common)	TcSx10.chr16.075090_463830	YES	YES	YES
CD+HI (Common)	TcSx10.chr7.040470_1211721	YES	YES	YES
CD+HI (Common)	TcSx10.chr15.072670_791568	YES	YES	YES
CD+HI (Common)	TcSx10.chr16.073990_181200	YES	YES	YES
CD+HI (Common)	TcSx10.chr4.020210_394315	YES	YES	YES
CD+HI (Common)	TcSx10.chr16.077720_1398624	YES	YES	YES
CD+HI (Common)	TcSx10.chr29.117440_633111	YES	YES	YES
CD+HI (Common)	TcSx10.chr29.117440_633500	YES	YES	YES
CD+HI (Common)	TcSx10.chr17.079880_520882	YES	YES	YES
CD+HI (Common)	TcSx10.chr5.028830_707850	YES	YES	YES
CD+HI (Common)	TcSx10.chr10.050650_20850	YES	YES	YES
CD+HI (Common)	TcSx10.chr3.017360_1295450	YES	YES	YES
CD+HI (Common)	TcSx10.chr15.072990_861600	YES	YES	YES
CD+HI (Common)	TcSx10.chr15.070710_387843	YES	YES	YES
CD+HI (Common)	TcSx10.chr10.054770_913994	YES	YES	YES
CD+HI (Common)	TcSx10.chr9.049490_1198800	YES	YES	YES
CD+HI (Common)	TcSx10.chr23.101820_178377	YES	YES	YES
CD+HI (Common)	TcSx10.chr10.055810_1129959	YES	YES	YES
CD+HI (Common)	TcSx10.chr21.093060_538200	YES	YES	YES
CD+HI (Common)	TcSx10.chr21.093060_538600	YES	YES	YES
CD+HI (Common)	TcSx10.chr8.041710_138300	YES	YES	YES
CD+HI (Common)	TcSx10.chr8.041710_138450	YES	YES	YES
CD+HI (Common)	TcSx10.chr7.038130_628763	YES	YES	YES
CD+HI (Common)	TcSx10.chr1.001330_369473	YES	YES	YES
CD+HI (Common)	TcSx10.chr26.111040_408550	YES	YES	YES
CD+HI (Common)	TcSx10.chr4.021450_696632	YES	YES	YES
CD+HI (Common)	TcSx10.chr2.011390_1861890	YES	YES	YES
CD+HI (Common)	TcSx10.chr4.020730_524745	YES	YES	YES
CD+HI (Common)	TcSx10.chr15.069630_165400	YES	YES	YES
CD+HI (Common)	TcSx10.chr12.061760_578050	YES	YES	YES
CD+HI (Common)	TcSx10.chr3.015940_934477	YES	YES	YES
CD+HI (Common)	TcSx10.chr7.039940_1094691	YES	YES	YES
CD+HI (Common)	TcSx10.chr3.017810_1425100	YES	YES	YES
CD+HI (Common)	TcSx10.chr3.017810_1425750	YES	YES	YES
CD+HI (Common)	TcSx10.chr3.017810_1426650	YES	YES	YES
CD+HI (Common)	TcSx10.chr25.108460_407900	YES	YES	YES
CD+HI (Common)	TcSx10.chr23.101940_226900	YES	YES	YES
CD+HI (Common)	TcSx10.chr2.003710_65086	YES	YES	YES
CD+HI (Common)	TcSx10.chr8.044990_1019400	YES	YES	YES
CD+HI (Common)	TcSx10.chr3.014830_632050	YES	YES	YES
CD+HI (Common)	TcSx10.chr6.034000_700137	YES	YES	YES
CD+HI (Common)	TcSx10.chr4.019730_275474	YES	YES	YES
CD+HI (Common)	TcSx10.chr27.112090_106271	YES	YES	YES
CD+HI (Common)	TcSx10.chr4.021530_726833	YES	YES	YES
CD+HI (Common)	TcSx10.chr26.110940_388950	YES	YES	YES
CD+HI (Common)	TcSx10.chr4.020880_563174	YES	YES	YES
CD+HI (Common)	TcSx10.chr6.034010_725267	YES	YES	YES
CD+HI (Common)	TcSx10.chr6.034010_725600	YES	YES	YES
CD+HI (Common)	TcSx10.chr21.091790_232637	YES	YES	YES
CD+HI (Common)	TcSx10.chr29.121390_1862450	YES	YES	YES
CD+HI (Common)	TcSx10.chr27.113080_395680	YES	YES	YES
CD+HI (Common)	TcSx10.chr15.072630_783550	YES	YES	YES
CD+HI (Common)	TcSx10.chr1.002070_540700	YES	YES	YES
CD+HI (Common)	TcSx10.chr29.116780_253842	NO	YES	YES
CD+HI (Common)	TcSx10.chr6.033320_536938	NO	YES	YES
