## Supplementary material for "A genome wide antigen-antibody screen identifies a yeast-based therapeutic vaccine candidate for Chagas disease": Data File S3

### Sheet: Data File 3
Enrichment condition	IR_ID	EpAtlas % Serology (71 patients)	EpAtlas # regions	Annotation of IR	EpAtlas matching peptide sequence	IEDB matching peptide sequence
CD serum	TcSx10.chr1.002550_656100	1	3	hypothetical protein	QALSSYDEANGEAPFM	NA
CD serum	TcSx10.chr2.012140_2001550	8	2	CHAT domain containing protein, putative	AATAASTNQGALSTAS	NA
CD serum	TcSx10.chr3.014070_351507	11	1	mucin TcMUCII, putative	SKTVEKTVIATGTEKA	NA
CD serum	TcSx10.chr4.020570_477150	4	3	hypothetical protein	LVRKQLDVQRNGRALE	NA
CD serum	TcSx10.chr4.021570_738900	97	2	microtubule-associated protein, putative (fragment)	YRPVDPSAYKRALPQE	VDPSAYKRALPQEEEEDVGPRHVDPDHFRSTTQ, SAYKRALPQEEEEDVGPRHVDPDHFRST, YKRALPQEEEEDVGPRHVDPDHFRSTT, LPQEEQEDVGPRHVDPDHFRSTTQDAY, ALPQEEEEDVGPRHVDPDHFRSTTQDA, ALPQEEEEDVGPRHVDPDHFRSTTQD, ALPQEEEEDVGPRHVDPDHFRSTTQ, LPQEEQEDVGPRHVDPDHFRSTTQ, VDPDHFRSTTQDAYRPVDPSAYK, QEDVGPRHVDPDHFRSTTQD, MGPSAQNYDTQEEEDVGPRHVDPDHFRST, GPRHVDPDHFRSTTQ, QEDVGPRHVDPDHFR, VGPRHVDPDHFRSTT, DVGPRHVDPDHFRST, EQEDVGPRHVDPDHF, EDV…
CD serum	TcSx10.chr4.021570_741300	97	2	microtubule-associated protein, putative (fragment)	YRPVDPSAYKRALPQE	SAYKRALPQEEEEDVGPGQVDPDQFRWT, SAYKRALPQEEEGGVGPGPVDPAHFRSP
CD serum	TcSx10.chr4.021570_744150	97	2	microtubule-associated protein, putative (fragment)	YRPVDPSAYKRALPQE	VDPSAYKRALPQEEEEDVGPRHVDPDHFRSTTQ
CD serum	TcSx10.chr4.021570_744850	97	2	microtubule-associated protein, putative (fragment)	YRPVDPSAYKRALPQE	VDPSAYKRALPQEEEEDVGPRHVDPDHFRSTTQ
CD serum	TcSx10.chr4.021570_746250	97	2	microtubule-associated protein, putative (fragment)	YRPVDPSAYKRALPQE	PLEEQEDVGPRHVDP, PLEEEEDVGPRHVDP
CD serum	TcSx10.chr4.021570_747000	97	2	microtubule-associated protein, putative (fragment)	YRPVDPSAYKRALPQE	LPLEEQEDVGPRHVD
CD serum	TcSx10.chr4.021570_748650	97	2	microtubule-associated protein, putative (fragment)	YRPVDPSAYKRALPQE	EEQEDVGPRHVGPDQFPPTTQDAYRPVDPS, VDPSAYKRALPLEEE, VDPSAYKRALPLEEQ, DPSAYKRALPLEEEE, DPSAYKRALPLEEQE
CD serum	TcSx10.chr4.021570_749650	97	2	microtubule-associated protein, putative (fragment)	YRPVDPSAYKRALPQE	VDPSAYKRALPQEEEEDVGPRHVDPDHFRSTTQ
CD serum	TcSx10.chr4.021570_750550	97	2	microtubule-associated protein, putative (fragment)	YRPVDPSAYKRALPQE	VDPSAYKRALPQEEEEDVGPRHVDPDHFRSTTQ
CD serum	TcSx10.chr4.021570_751350	97	2	microtubule-associated protein, putative (fragment)	YRPVDPSAYKRALPQE	SAYKRALPQEKEGDGGPGHVVPDHFRST
CD serum	TcSx10.chr4.022790_965471	44	2	hypothetical protein, conserved	QELVAPAEDVQELVAP	NA
CD serum	TcSx10.chr4.023170_1060700	32	4	60S ribosomal protein L6, putative	VDAALIEAIRKDPLGK	NA
CD serum	TcSx10.chr5.029560_899400	25	5	trans-sialidase, putative	EIPPRPTGEFEATPVK	NA
CD serum	TcSx10.chr6.031720_79050	6	2	hypothetical protein, conserved	VPAFVSSNLKRDGRVA	NA
CD serum	TcSx10.chr7.036910_316950	80	3	60S ribosomal protein L4, putative	KEAMAFLKAIGAVDDV	NA
CD serum	TcSx10.chr7.037570_479100	4	2	hypothetical protein	INAPKKSLNASVAAEV	NA
CD serum	TcSx10.chr8.042140_270200	3	3	hypothetical protein	GYQEIPLAQTDFYAPQ	NA
CD serum	TcSx10.chr8.044380_832600	3	3	hypothetical protein	RDSNNAKTAERCVLPR	NA
CD serum	TcSx10.chr9.046280_76200	66	43	trans-sialidase, Group II, putative	SEPQVKIAPKPVAPAV	NA
CD serum	TcSx10.chr10.053790_637541	42	2	p25-alpha, putative	MYTGVYKAGGPTNVDR	NA
CD serum	TcSx10.chr11.056970_254736	4	1	trans-sialidase, putative	QVSGEADKKIDWKTTD	NA
CD serum	TcSx10.chr11.058520_818700	7	2	solanesyl-diphosphate synthase, putative	GNGLNPAGCGGFGVAK	NA
CD serum	TcSx10.chr11.058620_855300	97	8	trans-sialidase, Group I, putative	TPSTPVDSSAHGTPST	NA
CD serum	TcSx10.chr11.059380_1063050	83	1	60S acidic ribosomal protein P2 beta (H6.4), putative	ATAEEEEDDDMGFGLF	AEEEEDDDMGFGLFD, ASAPTAAAAASGGAAAPAAAAEEEEDDDMGFGLFD, AAEEEEDDDMGFGLF, EEEDDDMGFGLFD, EDDDMGFGLFD, ASAPTAAAAASGGAAAPAAAAEEEEDDDMGFG, DDDMGFGLFD
CD serum	TcSx10.chr13.064620_679162	4	9	elongation factor 1-alpha (ef-1-alpha), putative	QGEFEAGISKDGQTRE	NA
CD serum	TcSx10.chr13.064740_699900	4	9	elongation factor 1-alpha (ef-1-alpha), putative	QGEFEAGISKDGQTRE	NA
CD serum	TcSx10.chr15.071080_470149	15	2	hypothetical protein	QRVIDAYFGPANNTVV	NA
CD serum	TcSx10.chr15.072610_778000	14	3	hypothetical protein	VQRVHALADKTQIQEE	NA
CD serum	TcSx10.chr15.073040_869100	3	3	Yip1 domain containing protein, putative	KFVPGTGEQTQEQRQE	NA
CD serum	TcSx10.chr16.075610_588650	18	3	serine/threonine protein phosphatase 2A regulatory subunit, putative	NALTAFSQDKFDAVRL	NA
CD serum	TcSx10.chr16.076120_782200	55	20	trans-sialidase, putative	QAASQQSRKERETQQV	NA
CD serum	TcSx10.chr16.076230_826450	55	20	trans-sialidase, putative	QAASQQSRKERETQQV	NA
CD serum	TcSx10.chr18.082030_31850	100	3	surface antigen 2 (CA-2), putative	KPSPFGQAAAGDKPSP	GQAAAGDKPSPFGQAAAGDKPPPFGQAAAGDKPSPFGQAAAGDK, SPFGQAAAGDKPPPFGQAAAGDKPSPFGQAAAGDKPPL, QAAAGDKPPPFGQAAAGDKPSPFGQAAAGDKPS, SPFGQAAAGDKPPPFGQAAAGDKPSPFGQAAAG, DKPPPFGQAAAGDKPSPFGQAAAGDKPSPF, AAGDKPSPFGQAAAGDKPPPFGQAAAGDKP, SPFGQAAAGDKPSPFGQAAAGDKPSPFGQA, SPFGQAAAGDKPPPFGQAAAGDKPSPFG, FGQAAAGDKPPPFGQAAAGDKPSPFGQ, GQAAAGDKPPPFGQAAAGDKPSPFGQA, AAGDKPPPFGQAAAGDKPSPFGQAAAG, GQAAAGDKPPPFGQAAAGDKPSPFGQ, FG…
CD serum	TcSx10.chr18.082290_89598	7	7	heat shock 70 kDa protein, putative	VQFRGETKTFNPEEVS	MTYEGAIGIDLGTTYSCVGV, RLIGRKFSDPVVQSD, KVITKGDDKPVIQVQ, FRGETKTFNPEEVSS
CD serum	TcSx10.chr18.082290_90850	4	1	glucose-regulated protein 78, putative	EVTFDLDANGILNVSA	FEGERAMTKDCHLLGT, IFSTYADNQPGVHIQ, LIKRNTTIPTKKSQIF
CD serum	TcSx10.chr18.082300_91975	7	7	heat shock 70 kDa protein, putative	VQFRGETKTFNPEEVS	KMKEIAESYLGKQVK
CD serum	TcSx10.chr18.082530_170374	7	7	heat shock 70 kDa protein, putative	VQFRGETKTFNPEEVS	EDGKERNVLIFDLGGGTFDVT, TFDVTLLTIDGGIFEVKATNG, LGKQVKKAVVTVPAYFNDSQ, EPTAAAIAYGLDKVEDGKER, ATNGDTHLGGEDFDN, DKVEDGKERNVLIFDL
CD serum	TcSx10.chr18.082530_171650	4	1	glucose-regulated protein 78, putative	EVTFDLDANGILNVSA	FEGERAMTKDCHLLGT
CD serum	TcSx10.chr18.082600_186920	7	7	heat shock 70 kDa protein, putative	VQFRGETKTFNPEEVS	LRRLRTACERAKRTL
CD serum	TcSx10.chr18.082600_187900	8	1	heat shock protein 70 (hsp70), putative	RVLQDAKMDKRAVHDV	KRAVHDVVLVGGSTRIPKVM
CD serum	TcSx10.chr18.086460_1011150	66	43	trans-sialidase, Group II, putative	SEPQVKIAPKPVAPAV	NA
CD serum	TcSx10.chr22.094980_101900	7	2	hypothetical protein	PRTMEEMLNEVLTRMA	NA
CD serum	TcSx10.chr23.102520_414249	14	12	flagellar calcium-binding protein, putative	GSKGSTSDKGLASDKD	NA
CD serum	TcSx10.chr23.102570_418934	14	12	flagellar calcium-binding protein, putative	GSKGSTSDKGLASDKD	NA
CD serum	TcSx10.chr23.102580_419871	14	12	flagellar calcium-binding protein, putative	GSKGSTSDKGLASDKD	NA
CD serum	TcSx10.chr23.102700_431115	14	12	flagellar calcium-binding protein, putative	GSKGSTSDKGLASDKD	NA
CD serum	TcSx10.chr23.102750_435800	14	12	flagellar calcium-binding protein, putative	GSKGSTSDKGLASDKD	NA
CD serum	TcSx10.chr23.102820_442359	14	12	flagellar calcium-binding protein, putative	GSKGSTSDKGLASDKD	NA
CD serum	TcSx10.chr23.102900_449852	14	12	flagellar calcium-binding protein, putative	GSKGSTSDKGLASDKD	NA
CD serum	TcSx10.chr24.105680_553200	55	1	hypothetical protein	ARPLDVTVGSALLSDS	PADRDATALMATDEL, DRDATALMATDELTT, ADRDATALMATDELT, RDATALMATDELTTE
CD serum	TcSx10.chr24.106370_718900	23	3	DnaJ domain containing protein, putative	ITDEGTSDDFHSLVGA	NA
CD serum	TcSx10.chr29.117030_332950	17	4	trans-sialidase, putative	KWKDNDDVSRISVGER	NA
CD serum	TcSx10.chr29.117030_333950	0	1	trans-sialidase, Group V, putative	WRDEYLGVNATVSNKD	NA
CD serum	TcSx10.chr29.117590_669400	0	1	trans-sialidase, Group V, putative	WRDEYLGVNATVSNKD	NA
CD serum	TcSx10.chr29.120660_1582300	31	2	mucin-associated surface protein (MASP), putative	GVSGVEDKLLPASSRP	NA
CD serum	TcSx10.chr30.126780_761900	3	2	hypothetical protein	GQGGLFSLDTQKRGSG	NA
CD serum	TcSx10.chr31.129200_239950	1	1	trans-sialidase, Group V, putative	YVDGQPVGGDEKCNLE	NA
CD serum	TcSx10.chr31.129460_316150	6	1	trans-sialidase, putative	QILEEVGSEREKKELD	NA
CD serum	TcSx10.chr31.129730_374067	6	1	casein kinase, putative	PWQGLKAHTKQEKYSR	NA
CD serum	TcSx10.chr31.130050_421500	6	1	casein kinase, putative	PWQGLKAHTKQEKYSR	NA
CD serum	TcSx10.chr31.130060_423200	6	1	casein kinase, putative	PWQGLKAHTKQEKYSR	NA
CD serum	TcSx10.chr31.130440_588771	7	1	mucin-associated surface protein (MASP), putative	NASSKEKPKNQEEAVG	NA
CD serum	TcSx10.chr31.130710_693040	7	3	mucin TcMUCII, putative	AVTQSNEAKMPVQTGE	NA
CD serum	TcSx10.chr2.008170_1125954	86	3	hypothetical protein	ALIDKEMGFQKVVNQS	NA
CD serum	TcSx10.chr2.012560_2154507	1	1	retrotransposon hot spot (RHS) protein, putative	LSQLASKDKIKYRVLY	NA
CD serum	TcSx10.chr3.016790_1165996	38	5	40S ribosomal protein S2, putative	RDPTDEHSDFLTMGSK	ETEVSRDPTDEHSDF, DPTDEHSDFLTMGSK, SRDPTDEHSDFLTMG, RDPTDEHSDFLTMGS, VSRDPTDEHSDFLTM, TEVSRDPTDEHSDFL, EVSRDPTDEHSDFLT, PTDEHSDFLTMGSKM, TDEHSDFLTMGSKMI, DEHSDFLTMGSKMIA, AETEVSRDPTDEHSD, EHSDFLTMGSKMIAA
CD serum	TcSx10.chr5.028240_561795	89	1	mucin-associated surface protein (MASP), putative	LNRAAAADKRVAELEL	NA
CD serum	TcSx10.chr5.029280_830888	11	1	hypothetical protein	EAPLLTRDAPQQRKPQ	NA
CD serum	TcSx10.chr6.032020_136411	1	2	calmodulin, putative	MGRLGCPLSTEQAFEM	NA
CD serum	TcSx10.chr7.038840_791039	10	1	hypothetical protein	RLDATAAYPSGTESRM	NA
CD serum	TcSx10.chr8.045100_1037478	18	3	hypothetical protein	GSLLPSQERKQEGLLG	NA
CD serum	TcSx10.chr9.047810_633316	0	1	trans-sialidase, Group V, putative	WRDEYLGVNATVSNKD	NA
CD serum	TcSx10.chr10.051780_235259	8	2	Mucin-associated surface protein (MASP), subgroup S020	SEYNQKESTKDKNGVG	NA
CD serum	TcSx10.chr10.054680_889052	7	2	leucine-rich repeat protein, putative	TRPRLQSAAMRAGDKL	NA
CD serum	TcSx10.chr11.059550_1111664	3	2	hypothetical protein	GEEMQTYYSDDFEELT	NA
CD serum	TcSx10.chr14.065900_206381	4	1	protein phosphatase 2C, putative	TTKREHTRILQCGGFV	NA
CD serum	TcSx10.chr14.068160_884605	6	3	hypothetical protein	PPVAFNDTPEEARENK	NA
CD serum	TcSx10.chr15.070280_272015	1	1	AAA ATPase, putative	AMVENFKMTGNVAVSD	NA
CD serum	TcSx10.chr16.075470_553110	6	1	hypothetical protein, conserved	SRLEQQAQEERQRVLS	NA
CD serum	TcSx10.chr17.079690_477574	17	1	trans-sialidase, Group III, putative	TLPGETKIPSGSNATS	TPQRKTTEDRPQ
CD serum	TcSx10.chr17.081710_1045065	14	1	retrotransposon hot spot (RHS) protein, putative	YTGDQTFLFDKATKKL	NA
CD serum	TcSx10.chr18.086060_935319	27	4	histone H3, putative	PKAPGAATGVKHAQRR	NA
CD serum	TcSx10.chr19.087010_134435	20	1	mucin-associated surface protein (MASP), putative	KAPTQAQGDKNNEGPS	NA
CD serum	TcSx10.chr21.094130_784316	38	4	40S ribosomal protein S8, putative	VADQLKEGRLLARITS	NA
CD serum	TcSx10.chr23.102530_415186	14	12	flagellar calcium-binding protein, putative	GSKGSTSDKGLASDKD	NA
CD serum	TcSx10.chr23.102670_428304	14	12	flagellar calcium-binding protein, putative	GSKGSTSDKGLASDKD	NA
CD serum	TcSx10.chr23.103580_648340	28	2	50S ribosomal protein L17, putative	DNPTITFKPWETSEPL	NA
CD serum	TcSx10.chr24.106170_683055	59	52	trans-sialidase, putative	LGKEEVPLTGERPPEV	NA
CD serum	TcSx10.chr24.106300_704607	1	2	hypothetical protein, conserved	RFTDASAELCDNCLAK	NA
CD serum	TcSx10.chr26.110470_272955	8	4	ribosomal protein L24, putative	KTKKVDRSAKGKAVRA	NA
CD serum	TcSx10.chr27.111940_76397	4	3	hypothetical protein	ASSVEDQEAALMEWRA	NA
CD serum	TcSx10.chr27.113060_390851	6	2	Nucleolar protein 56, putative (fragment)	QYLVEKMMLVAPNLTE	NA
CD serum	TcSx10.chr27.113560_584783	3	1	trans-sialidase, putative	AASALLYKSAGSETKE	NA
CD serum	TcSx10.chr28.114420_271863	8	3	hypothetical protein	HVGGKIRAAINTDGTL	NA
CD serum	TcSx10.chr28.115570_516861	4	2	mucin TcSMUGL, putative	PKNTTTTTSKAPTPED	CATAQEEGQYDAADV, ATAQEEGQYDAADVE
CD serum	TcSx10.chr29.116850_269786	4	1	mucin-associated surface protein (MASP), putative	PGSMDNATEKNKSTNP	TATTGDSDGSTAVSH
CD serum	TcSx10.chr30.124790_200447	3	1	hypothetical protein	ASSSPSTQTITQDPFL	NA
CD serum	TcSx10.chr31.128710_100539	6	3	hypothetical protein	PSYVVENDTIADNTRK	NA
CD serum	TcSx10.chr31.129920_401091	6	1	casein kinase, putative	PWQGLKAHTKQEKYSR	NA
CD serum	TcSx10.chr31.129940_404530	6	1	casein kinase, putative	PWQGLKAHTKQEKYSR	NA
CD serum	TcSx10.chr31.134170_1848853	13	2	hypothetical protein	LVMPSGDKKIDTRNGD	NA
HI serum	TcSx10.chr3.013530_211325	6	3	diacylglycerol acyltransferase, putative	IQPLHPGVEGRRRQDG	NA
HI serum	TcSx10.chr7.037130_370043	1	2	RNA-binding protein, putative	FYNGSTAATAANPLAP	NA
HI serum	TcSx10.chr11.057240_363506	21	1	trans-sialidase, putative	VERTVTQSNSPGQKPL	NA
HI serum	TcSx10.chr11.057250_365227	4	1	trans-sialidase, putative	QVSGEADKKIDWKTTD	NA
HI serum	TcSx10.chr13.062380_74000	48	36	dispersed gene family protein 1 (DGF-1), putative	CLPFDVPPARAGGGGG	NA
HI serum	TcSx10.chr13.062760_141066	1	2	NIMA-related kinase, putative	KDFNDEAFFDTDPSKF	NA
HI serum	TcSx10.chr16.073760_145089	10	1	hypothetical protein	SSPLASLDNKAIFTES	NA
HI serum	TcSx10.chr18.086190_948542	27	4	histone H3, putative	PKAPGAATGVKHAQRR	NA
HI serum	TcSx10.chr19.088110_664636	7	2	hypothetical protein	GKVSVEFLPKPETGEV	NA
HI serum	TcSx10.chr19.088540_800901	15	3	hypothetical protein	VGGSSVIMAAAIDKTI	NA
HI serum	TcSx10.chr21.092340_353780	23	1	hypothetical protein, conserved	GIIDTSAGNEINNNED	NA
HI serum	TcSx10.chr22.097790_1324538	4	1	retrotransposon hot spot (RHS) protein, putative	LAKYFDGWEEFAKGLS	NA
HI serum	TcSx10.chr29.119660_1268180	15	1	Mucin-associated surface protein (MASP), subgroup S078	AARINVTTTPGDSDGS	NA
HI serum	TcSx10.chr29.122420_2165945	15	1	Mucin-associated surface protein (MASP), subgroup S078	AARINVTTTPGDSDGS	QHSHDTDTEDSTKNA, HSHDTDTEDSTKNAA, RHDTDTEDSTKNAAA
HI serum	TcSx10.chr29.122540_2197005	6	5	trans-sialidase, putative	VSTPSAEKDSVKQVAS	NA
CD+HI(Common)	TcSx10.chr2.003710_65086	18	2	hypothetical protein	EPTTGDLHPMTGENVC	NA
CD+HI(Common)	TcSx10.chr2.006700_732400	18	3	hypothetical protein	HPPALADKEFLPASVV	NA
CD+HI(Common)	TcSx10.chr2.006730_739388	8	2	hypothetical protein, conserved	FDDYRDGPGYSGNGDG	NA
CD+HI(Common)	TcSx10.chr3.014650_574650	17	2	P-type H+-ATPase, putative	GEVDGTVQYTGQNTFF	NA
CD+HI(Common)	TcSx10.chr3.016650_1132150	6	1	hypothetical protein, conserved	AAKGAGNSTVKRPWDY	NA
CD+HI(Common)	TcSx10.chr5.027080_185377	6	3	Mitochondrial small ribosomal subunit mS49, putative	FARNTVRDHPTTGEEL	NA
CD+HI(Common)	TcSx10.chr5.028280_570450	3	1	hypothetical protein	PAKVAKSSHNKPTKSK	NA
CD+HI(Common)	TcSx10.chr5.029580_909100	10	1	trans-sialidase, putative	EETPSPKEVEAEQEVE	NA
CD+HI(Common)	TcSx10.chr8.045530_1156660	6	3	trans-sialidase, putative	PVEIMNEAKKYTQVLE	NA
CD+HI(Common)	TcSx10.chr9.047160_392500	52	1	trans-sialidase, putative	PSVGGTPAAADKNVLT	NA
CD+HI(Common)	TcSx10.chr12.060440_155350	24	3	trans-sialidase, putative	MLITAPVYSKEKDNDN	NA
CD+HI(Common)	TcSx10.chr12.061360_452600	61	3	hypothetical protein	LLRNIDDDPVFTLVGV	NA
CD+HI(Common)	TcSx10.chr13.064240_577650	1	2	target of rapamycin (TOR) kinase 1, putative	WPRDRNRDDPYEANAP	NA
CD+HI(Common)	TcSx10.chr13.064690_691126	4	9	elongation factor 1-alpha (ef-1-alpha), putative	QGEFEAGISKDGQTRE	NA
CD+HI(Common)	TcSx10.chr16.078010_1470450	4	2	trans-sialidase, putative	LLVESDNTRYDNVNVT	NA
CD+HI(Common)	TcSx10.chr18.082060_38500	1	2	hypothetical protein, conserved	QYMRQKASNAAEEARL	NA
CD+HI(Common)	TcSx10.chr18.082490_162000	4	1	glucose-regulated protein 78, putative	EVTFDLDANGILNVSA	FEGERAMTKDCHLLGT, IFSTYADNQPGVHIQ, LIKRNTTIPTKKSQIF, ILTGGKSKQTEGLLLL
CD+HI(Common)	TcSx10.chr18.082560_178750	4	1	glucose-regulated protein 78, putative	EVTFDLDANGILNVSA	FEGERAMTKDCHLLGT
CD+HI(Common)	TcSx10.chr18.082810_229850	4	2	splicing factor 3B subunit 1, putative	QGGQTPTFGAGGTTPM	NA
CD+HI(Common)	TcSx10.chr18.085060_758400	3	2	hypothetical protein	AGRSNAPRKEAFSPKG	NA
CD+HI(Common)	TcSx10.chr18.085740_902800	27	4	histone H3, putative	PKAPGAATGVKHAQRR	NA
CD+HI(Common)	TcSx10.chr18.085830_911926	27	4	histone H3, putative	PKAPGAATGVKHAQRR	NA
CD+HI(Common)	TcSx10.chr18.085880_917050	27	4	histone H3, putative	PKAPGAATGVKHAQRR	NA
CD+HI(Common)	TcSx10.chr18.086110_940405	27	4	histone H3, putative	PKAPGAATGVKHAQRR	NA
CD+HI(Common)	TcSx10.chr18.086200_949559	27	4	histone H3, putative	PKAPGAATGVKHAQRR	NA
CD+HI(Common)	TcSx10.chr22.096270_501150	0	1	trans-sialidase, Group V, putative	WRDEYLGVNATVSNKD	NA
CD+HI(Common)	TcSx10.chr23.101350_33850	7	3	trans-sialidase, putative	LNESDTDEQGDNSADD	NA
CD+HI(Common)	TcSx10.chr23.102560_417997	14	12	flagellar calcium-binding protein, putative	GSKGSTSDKGLASDKD	NA
CD+HI(Common)	TcSx10.chr23.102680_429241	14	12	flagellar calcium-binding protein, putative	GSKGSTSDKGLASDKD	NA
CD+HI(Common)	TcSx10.chr23.102760_436737	14	12	flagellar calcium-binding protein, putative	GSKGSTSDKGLASDKD	NA
CD+HI(Common)	TcSx10.chr23.102830_443296	14	12	flagellar calcium-binding protein, putative	GSKGSTSDKGLASDKD	NA
CD+HI(Common)	TcSx10.chr23.102950_454537	14	12	flagellar calcium-binding protein, putative	GSKGSTSDKGLASDKD	NA
CD+HI(Common)	TcSx10.chr27.112900_352127	10	1	hypothetical protein	PRRPSGRPTVDGGTGI	NA
CD+HI(Common)	TcSx10.chr28.115840_584312	24	1	beta tubulin, putative	SQQYRGLSVPELTQQM	NA
CD+HI(Common)	TcSx10.chr29.121390_1862450	15	1	Mucin-associated surface protein (MASP), subgroup S078	AARINVTTTPGDSDGS	NA
CD+HI(Common)	TcSx10.chr30.124510_92016	1	1	hypothetical protein	FAEGVERDTVKSRVAA	NA
CD+HI(Common)	TcSx10.chr31.130770_714050	4	2	trans-sialidase, putative	QPLNRDENATAPNSSL	NA
CD+HI(Common)	TcSx10.chr31.133070_1505900	0	1	trans-sialidase, Group V, putative	WRDEYLGVNATVSNKD	NA
CD+HI(Common)	TcSx10.chr2.008020_1073891	15	2	hypothetical protein	IPPRNVYEAENAYLAN	NA
CD+HI(Common)	TcSx10.chr2.008310_1151644	20	3	hypothetical protein	KESNNNNNKQVDVVYP	NA
CD+HI(Common)	TcSx10.chr2.011630_1906395	61	3	reiske iron-sulfur protein precursor, putative	RKYILKPRLPEELEDR	NA
CD+HI(Common)	TcSx10.chr3.014060_349603	6	1	mucin-associated surface protein (MASP), putative	GKDEARNGNVANDPSS	NA
CD+HI(Common)	TcSx10.chr3.017520_1351999	0	3	DNA-directed RNA polymerase, alpha subunit, putative	DRMLIEENDSVVPDEL	NA
CD+HI(Common)	TcSx10.chr4.020210_394315	76	3	hypothetical protein	GKSVGLTAALSPRQRS	VGLTAALSPRQRSLP, GLTAALSPRQRSLPR, GKSVGLTAALSPRQR, LGKSVGLTAALSPRQ, SVGLTAALSPRQRSL, KSVGLTAALSPRQRS, HALSSFLLKDKKKVA, KLGKSVGLTAALSPR, AKLGKSVGLTAALSP, LSSFLLKDKKKVATA, ALSSFLLKDKKKVAT, SFLLKDKKKVATAKV, SSFLLKDKKKVATAK, TSAKLGKSVGLTAAL, FLLKDKKKVATAKVA, ATSAKLGKSVGLTAA, SAKLGKSVGLTAALS, LLKDKKKVATAKVAV
CD+HI(Common)	TcSx10.chr4.021320_668617	8	1	hypothetical protein, conserved	VPICAQKSTVDVSRKP	NA
CD+HI(Common)	TcSx10.chr4.025150_1568308	6	4	sterol 24-c-methyltransferase, putative	TEKYDPNNEEHRRIRH	NA
CD+HI(Common)	TcSx10.chr5.026650_92580	6	1	hypothetical protein, conserved	GVGMSSRTVSGGTGGL	NA
CD+HI(Common)	TcSx10.chr5.027540_320464	11	3	translation initiation factor IF-2, putative	AEGFNSELYYKNKDMR	NA
CD+HI(Common)	TcSx10.chr6.033610_616186	14	2	surface antigen TASV, putative,hypothetical protein	AATPQNKPPDHTDKGR	NA
CD+HI(Common)	TcSx10.chr6.035500_1170228	24	3	trans-sialidase, putative	MLITAPVYSKEKDNDN	NA
CD+HI(Common)	TcSx10.chr7.037540_473846	6	3	hypothetical protein	TASERGTTVKVFEPSS	NA
CD+HI(Common)	TcSx10.chr8.043670_630662	11	3	hypothetical protein	MFPPLGDKIKLNEGGV	NA
CD+HI(Common)	TcSx10.chr10.051150_121515	4	7	DNA-directed RNA polymerase subunit, putative	GKDRVTAPVLTKYERA	NA
CD+HI(Common)	TcSx10.chr13.064810_711428	4	9	elongation factor 1-alpha (ef-1-alpha), putative	QGEFEAGISKDGQTRE	NA
CD+HI(Common)	TcSx10.chr17.079560_433597	11	1	hypothetical potein, conserved	NAGPKDKSPAHVSEAA	NA
CD+HI(Common)	TcSx10.chr17.079880_520882	7	2	hypothetical protein	EALAKQKKYPVVLRYA	NA
CD+HI(Common)	TcSx10.chr18.082590_184561	3	2	glucose-regulated protein 78, putative	PGGMPGGANPSSSSGP	MTYEGAIGIDLGTTYSCVGV, EDGKERNVLIFDLGGGTFDVT, TFDVTLLTIDGGIFEVKATNG, EPTAAAIAYGLDKVEDGKER, LGKQVKKAVVTVPAYFNDSQ, DFQATITRARFEELC, LRRLRTACERAKRTL, DKVEDGKERNVLIFDL, RLIGRKFSDPVVQSD, FRGETKTFNPEEVSS, KVITKGDDKPVIQVQ, VERVLQDAKMDKRAV, KMKEIAESYLGKQVK
CD+HI(Common)	TcSx10.chr18.085650_881535	3	3	ribonuclease H1, putative	GANDTRNFSLPIPVDE	NA
CD+HI(Common)	TcSx10.chr18.085970_926169	27	4	histone H3, putative	PKAPGAATGVKHAQRR	NA
CD+HI(Common)	TcSx10.chr20.090850_560249	8	2	hypothetical protein, conserved	SLARHTEAEKKFVDSI	NA
CD+HI(Common)	TcSx10.chr22.097070_747144	6	3	hypothetical protein	QVSLPKKSGIGNQLHY	NA
CD+HI(Common)	TcSx10.chr22.097470_1202973	6	3	hypothetical protein	QVSLPKKSGIGNQLHY	NA
CD+HI(Common)	TcSx10.chr23.102660_427367	14	12	flagellar calcium-binding protein, putative	GSKGSTSDKGLASDKD	NA
CD+HI(Common)	TcSx10.chr23.102810_441422	14	12	flagellar calcium-binding protein, putative	GSKGSTSDKGLASDKD	NA
CD+HI(Common)	TcSx10.chr23.102940_453600	14	12	flagellar calcium-binding protein, putative	GSKGSTSDKGLASDKD	NA
CD+HI(Common)	TcSx10.chr23.102960_455474	14	12	flagellar calcium-binding protein, putative	GSKGSTSDKGLASDKD	NA
CD+HI(Common)	TcSx10.chr24.106140_676563	0	1	trans-sialidase, Group V, putative	WRDEYLGVNATVSNKD	NA
CD+HI(Common)	TcSx10.chr25.108730_474803	6	3	hypothetical protein	TYRMDNGEREEEEYLF	NA
CD+HI(Common)	TcSx10.chr28.114060_165954	46	27	trans-sialidase, Group IV, putative	QADQPTQFSVGTPDAA	MQADQPTQFSVGTPD, QADQPTQFSVGTPDA, ADQPTQFSVGTPDAA
CD+HI(Common)	TcSx10.chr28.115410_493696	45	1	surface antigen TASV, putative	QTAEDGSAQRPSENIT	NA
CD+HI(Common)	TcSx10.chr28.115430_498177	4	2	mucin TcSMUGL, putative	PKNTTTTTSKAPTPED	CATAQEEGQYDAADV, ATAQEEGQYDAADVE
CD+HI(Common)	TcSx10.chr28.115500_507420	4	2	mucin TcSMUGL, putative	PKNTTTTTSKAPTPED	CATAQEEGQYDAADV
CD+HI(Common)	TcSx10.chr28.115540_512782	4	2	mucin TcSMUGL, putative	PKNTTTTTSKAPTPED	CATAQEEGQYDAADV
CD+HI(Common)	TcSx10.chr30.127480_992811	7	1	hypothetical protein	YEVRKAVFESFGKSQD	NA
CD+HI(Common)	TcSx10.chr31.131530_968616	7	1	mucin-associated surface protein (MASP), putative	GPQGGKELALKEKSES	TATTGDSDGSTAVSH
CD+HI(Common)	TcSx10.chr31.131690_1021842	0	1	trans-sialidase, putative	PVYSEEDGNEKGNGKG	NA
CD+HI(Common)	TcSx10.chr31.134000_1817080	6	3	hypothetical protein	QVSLPKKSGIGNQLHY	NA
